# Intrahost mutational dynamics parallel long-term genome evolution in endosymbionts

**DOI:** 10.64898/2026.01.27.701382

**Authors:** Younghwan Kwak, Gordon Bennett

**Affiliations:** Department of Life and Environmental Sciences, University of California, Merced, CA, USA

## Abstract

Obligate endosymbionts of insects undergo extreme genome evolution, marked by accelerated molecular evolution, severe base-pair compositional bias, and massive gene loss. However, the microevolutionary processes driving these patterns remain poorly understood, as they occur at intrahost population scales that are rarely captured. To address this gap, we measured intrahost genetic diversity of two endosymbionts, *Karelsulcia* and *Nasuia*, from the aster leafhopper, *Macrosteles quadrilineatus* (Hemiptera: Cicadellidae). Contrary to the theoretical expectation of strict clonality, we found that both endosymbionts harbor measurable intrahost genetic variation, with lineage-specific mutational dynamics that parallels long-term evolutionary trends. *Karelsulcia* showed sparse intrahost variation dominated by repeat-associated indels, while *Nasuia* exhibited more abundant single-nucleotide mutations that appear to shape genome-wide A+T bias. Mitochondrial heteroplasmy did not covary with endosymbiont nucleotide diversity, indicating that these patterns are not driven by host-level dynamics. Notably, recurrent nonsynonymous variants in *Nasuia* affect essential genes for amino acid biosynthesis and translation. The intrahost mutational patterns we observed in endosymbionts are consistent with long-term sequence changes between our population founder genome and contemporary endosymbiont populations after ∼11 years of maintenance. Taken together, our results demonstrate how distinct mutational processes operating at the intrahost populations scale drive macroevolutionary patterns in endosymbiont genomes. Moreover, our study establishes that laboratory endosymbiont systems provide a powerful framework for dissecting and understanding these fundamental evolutionary processes.
