## Supplementary Tables 1-6 for "Intrahost mutational dynamics parallel long-term genome evolution in endosymbionts"

### Sheet: ST1
Supplementary Table 1. BBsplit-binned read counts by sample and sequencing run. Read counts of high-quality trimmed reads assigned to the Macrosteles quadrilineatus nuclear mitochondrial genomes, "Candidatus Karelsulcia muelleri", and "Candidatus Nasuia deltocephalinicola", reported per sample, run, batch, and cohort. “F” and “M” in the sample name indicate host sex.
Sample	Run	batch	cohort	M. quadrilineatus	Karelsulcia	Nasuia
F01	1	2	1	176869352	585197	162197
F01	2	2	1	91277559	303381	84670
F02	1	1	1	114309180	995145	267447
F02	2	1	1	170996797	1465173	391994
F03	1	2	1	182239043	2605369	1260739
F03	2	2	1	95146324	1380509	671393
F04	1	1	1	101984194	1378691	181979
F04	2	1	1	224130922	2816109	346460
F05	1	2	1	199376486	2225814	529069
F05	2	2	1	102594317	1155183	277286
F06	1	2	2	182296455	749482	81413
F06	2	2	2	94064189	392201	42118
F07	1	2	2	189101332	1141876	277835
F07	2	2	2	97551646	594262	144390
F08	1	1	2	112697737	3536355	297055
F08	2	1	2	202269079	6330802	525471
F09	1	2	2	193702730	1971224	437277
F09	2	2	2	99811357	1024885	229357
F10	1	1	2	99231930	862972	301284
F10	2	1	2	212866247	1760061	606505
M01	1	1	1	113932590	501918	28243
M01	2	1	1	174725227	770360	42960
M02	1	2	1	221727372	421848	178992
M02	2	2	1	114161490	218842	93608
M03	1	1	1	135883034	499288	225174
M03	2	1	1	210984727	815808	351706
M04	1	2	1	193030121	248994	44296
M04	2	2	1	99953790	130999	23226
M05	1	1	1	110219116	180167	77858
M05	2	1	1	189598516	323485	131820
M06	1	1	2	110792315	903519	102763
M06	2	1	2	191028803	1571359	171949
M07	1	1	2	117076042	720791	86012
M07	2	1	2	228510742	1382564	160579
M08	1	2	2	185141917	751265	180017
M08	2	2	2	95633654	391438	94215
M09	1	1	2	106739926	347078	65734
M09	2	1	2	205678979	662252	124233
M10	1	2	2	210024568	994751	221614
M10	2	2	2	107710757	515294	116069

### Sheet: ST2
Supplementary Table 2. Pairwise alignment summary for population consensus genomes. Reference and population consensus genome lengths, GC content, and pairwise nucleotide identity for Karelsulcia, Nasuia, and mitochondria were obtained from Geneious Prime 2025.2.1 (https://www.geneious.com).
Genome	Reference length (bp)	Reference GC (%)	Consensus length (bp)	Consensus GC (%)	Percent identity (%)
Karelsulcia	190733	24	190804	24	99.9
Nasuia	112091	17.1	113350	17.1	98.8
Mitochondria	16626	22	16676	22.2	99.9

### Sheet: ST3
Supplementary Table 3. Variant filtering and reproducibility across two sequencing runs. Counts of variants detected at successive stages of the variant calling pipeline for each genome and sample. Raw columns report deduplicated unified variant callsets generated from original and shifted population consensus genomes, which showed complete concordance. PASS columns report variants retained after…
Species	Sample	Raw_ Run1	Raw_ Run2	PASS_ Run1	PASS_ Run2	Normalized_ Run1	Normalized_ Run2	Intersect
Karelsulcia	F01	550	581	132	122	141	136	39
Karelsulcia	F02	428	434	22	39	55	91	28
Karelsulcia	F03	444	470	41	44	109	116	47
Karelsulcia	F04	368	383	22	36	72	114	45
Karelsulcia	F05	373	408	29	34	90	89	38
Karelsulcia	F06	241	263	27	29	43	57	18
Karelsulcia	F07	280	315	21	16	53	37	22
Karelsulcia	F08	587	629	39	56	136	194	107
Karelsulcia	F09	352	356	30	38	92	105	50
Karelsulcia	F10	390	407	22	55	54	106	34
Karelsulcia	M01	388	420	35	56	62	94	31
Karelsulcia	M02	213	261	60	93	69	103	46
Karelsulcia	M03	338	396	38	92	70	132	36
Karelsulcia	M04	782	891	331	330	339	338	118
Karelsulcia	M05	251	236	69	94	77	103	32
Karelsulcia	M06	526	507	29	47	70	105	41
Karelsulcia	M07	417	378	36	52	74	107	40
Karelsulcia	M08	287	293	42	16	58	39	18
Karelsulcia	M09	263	281	12	50	26	67	13
Karelsulcia	M10	319	340	35	21	72	52	27
Nasuia	F01	198	267	82	97	87	105	55
Nasuia	F02	327	280	91	80	119	107	67
Nasuia	F03	409	424	54	57	111	116	78
Nasuia	F04	192	158	37	35	51	53	26
Nasuia	F05	231	248	49	38	82	69	45
Nasuia	F06	81	112	44	62	45	67	12
Nasuia	F07	163	175	32	37	48	57	36
Nasuia	F08	294	283	49	52	77	86	58
Nasuia	F09	211	236	29	38	48	69	26
Nasuia	F10	300	281	57	58	82	86	35
Nasuia	M01	80	72	46	34	46	35	23
Nasuia	M02	115	123	23	28	31	38	24
Nasuia	M03	232	229	33	40	49	68	20
Nasuia	M04	286	346	238	290	239	295	96
Nasuia	M05	156	151	58	70	64	77	26
Nasuia	M06	236	205	101	88	111	104	47
Nasuia	M07	202	165	99	85	105	98	43
Nasuia	M08	267	239	141	127	151	140	95
Nasuia	M09	90	92	20	25	22	30	11
Nasuia	M10	124	144	23	28	38	35	24
Mitochondria	F01	552	391	110	116	134	135	94
Mitochondria	F02	376	399	36	31	61	52	46
Mitochondria	F03	237	253	34	34	60	65	53
Mitochondria	F04	1221	1285	184	163	211	186	115
Mitochondria	F05	292	303	71	64	104	94	83
Mitochondria	F06	1259	1221	884	887	918	928	787
Mitochondria	F07	1157	1237	774	797	823	842	735
Mitochondria	F08	356	402	28	35	49	59	43
Mitochondria	F09	257	235	46	43	73	63	52
Mitochondria	F10	408	430	51	53	75	84	58
Mitochondria	M01	1194	1249	360	405	388	438	249
Mitochondria	M02	1121	1126	76	62	111	93	70
Mitochondria	M03	271	321	16	16	34	40	32
Mitochondria	M04	266	282	58	53	70	68	34
Mitochondria	M05	264	336	14	15	29	33	23
Mitochondria	M06	1276	1135	644	630	672	673	532
Mitochondria	M07	309	357	46	36	65	53	39
Mitochondria	M08	351	326	92	86	114	111	88
Mitochondria	M09	1149	1134	56	66	74	90	39
Mitochondria	M10	332	303	41	39	61	62	50

### Sheet: ST4
Supplementary Table 4. PERMANOVA results based on Jaccard distances computed from binary variant present-absence matrices for each genome (Karelsulcia, Nasuia, and mitochondria). Marginal effects of sample cohort, library batch, and host sex were tested using adonis2 (Vegan R package) with 999 permutations. Astericks denotes permutation-based significance levels (*** P < 0.001; * P < 0.05).
	Df	SumOfSqs	R2	F	Pr(>F)	significance
Karelsulcia
condition	1	0.5429	0.065	1.3438	0.092	.
batch	1	0.8282	0.09917	2.0503	0.001	***
sex	1	0.4869	0.0583	1.2054	0.166
Residual	16	6.4635	0.7739
Total	19	8.3518	1
Nasuia
condition	1	0.3116	0.05031	1.0176	0.42
batch	1	0.6162	0.0995	2.0124	0.014	*
sex	1	0.3734	0.0603	1.2195	0.207
Residual	16	4.899	0.79107
Total	19	6.1929	1
Mitochondria
condition	1	0.3345	0.05701	1.0917	0.307
batch	1	0.3047	0.05194	0.9946	0.379
sex	1	0.2821	0.04808	0.9207	0.481
Residual	16	4.9022	0.83558
Total	19	5.8668	1

### Sheet: ST5
Supplementary Table 5. Contingency table used for the chi-squre test comparing overall SNV spectra between symbionts.
Species	A>C	A>G	A>T	C>A	C>G	C>T
Karelsulcia	14	32	30	10	8	19
Nasuia	34	96	105	49	8	94

### Sheet: ST6
Supplementary Table 6. Founder-contemporary fixed variants in Karelsulcia and Nasuia. CHROM and POS denote the reference chromosome and genomic coordinate. REF and ALF indicate the founder and comtemporary alleles, respetively. Variant type, mean allele frequency (Mean AF), and the set of populations in which each variant is detected are reported for each site.
	CHROM	POS	REF	ALT	Gene / region	Variant type	Mean AF	Populations
Karelsulcia
	CP006060.1	7185	A	ACATCATCATCAT	rho	indel	0.822	F01, F03, F04, F09, M02, M09
	CP006060.1	7428	ATATAACTATTATAATAGTTATAACTAT	A	prfA	indel	0.998	F01, F02, F03, F04, F05, F06, F07, F08, F09, F10, M01, M02, M03, M04, M05, M06, M07, M08, M09, M10
	CP006060.1	22479	A	AATTACT	atpB	indel	0.939	F04, M01, M03, M04, M05, M08, M09, M10
	CP006060.1	22479	A	AATTACTATTACTATTACT	atpB	indel	0.808	F03, F09
	CP006060.1	75109	AATCTCT	A	dnaE	indel	0.992	F01, F02, F03, F04, F05, F06, F07, F08, F09, F10, M01, M02, M03, M04, M05, M06, M07, M08, M09, M10
	CP006060.1	139486	AAGGCATC	A	SULALF_154-groEL	non-coding	0.97	F01, F02, F03, F04, F05, F06, F07, F08, F09, F10, M01, M02, M03, M04, M05, M06, M07, M08, M09, M10
	CP006060.1	163688	TTTAAA	T	rpsJ-rplC	non-coding	0.998	F01, F02, F03, F04, F05, F06, F07, F08, F09, F10, M01, M02, M03, M04, M05, M06, M07, M08, M09, M10
	CP006060.1	178125	GAGATT	G	mutL-argH	non-coding	0.857	F04, M04, M08, M09, M10
Nasuia
	CP006059.1	5824	A	G	tufA	synonymous	0.998	F01, F02, F03, F04, F05, F06, F07, F08, F09, F10, M01, M02, M03, M04, M05, M06, M07, M08, M09, M10
	CP006059.1	6250	G	C	tufA	synonymous	0.998	F01, F02, F03, F04, F05, F06, F07, F08, F09, F10, M01, M02, M03, M04, M05, M06, M07, M08, M09, M10
	CP006059.1	7163	T	C	NASALF_014	synonymous	0.995	F01, F02, F03, F04, F05, F06, F07, F08, F09, F10, M01, M02, M03, M04, M05, M06, M07, M08, M09, M10
	CP006059.1	11895	T	C	rpoB	synonymous	0.998	F01, F02, F03, F04, F05, F06, F07, F08, F09, F10, M01, M02, M03, M04, M05, M06, M07, M08, M09, M10
	CP006059.1	13645	G	A	rpoC	missense	0.997	F01, F02, F03, F04, F05, F06, F07, F08, F09, F10, M01, M02, M03, M04, M05, M06, M07, M08, M09, M10
	CP006059.1	15159	A	G	rpoC	synonymous	0.998	F01, F02, F03, F04, F05, F06, F07, F08, F09, F10, M01, M02, M03, M04, M05, M06, M07, M08, M09, M10
	CP006059.1	15258	T	G	rpoC	synonymous	0.998	F01, F02, F03, F04, F05, F06, F07, F08, F09, F10, M01, M02, M03, M04, M05, M06, M07, M08, M09, M10
	CP006059.1	17617	T	C	fusA	synonymous	0.998	F01, F02, F03, F04, F05, F06, F07, F08, F09, F10, M01, M02, M03, M04, M05, M06, M07, M08, M09, M10
	CP006059.1	18364	C	T	fusA	synonymous	0.998	F01, F02, F03, F04, F05, F06, F07, F08, F09, F10, M01, M02, M03, M04, M05, M06, M07, M08, M09, M10
	CP006059.1	20157	C	T	rplD	missense	0.997	F01, F02, F03, F04, F05, F06, F07, F08, F09, F10, M01, M02, M03, M04, M05, M06, M07, M08, M09, M10
	CP006059.1	21948	T	C	rplV	synonymous	0.997	F01, F02, F03, F04, F05, F06, F07, F08, F09, F10, M01, M02, M03, M04, M05, M06, M07, M08, M09, M10
	CP006059.1	21952	G	T	rplV	missense	0.997	F01, F02, F03, F04, F05, F06, F07, F08, F09, F10, M01, M02, M03, M04, M05, M06, M07, M08, M09, M10
	CP006059.1	22873	G	A	rplP	missense	0.997	F01, F02, F03, F04, F05, F06, F07, F08, F09, F10, M01, M02, M03, M04, M05, M06, M07, M08, M09, M10
	CP006059.1	24770	C	T	rpsH	synonymous	0.997	F01, F02, F03, F04, F05, F06, F07, F08, F09, F10, M01, M02, M03, M04, M05, M06, M07, M08, M09, M10
	CP006059.1	24836	A	G	rpsH	synonymous	0.997	F01, F02, F03, F04, F05, F06, F07, F08, F09, F10, M01, M02, M03, M04, M05, M06, M07, M08, M09, M10
	CP006059.1	27342	T	C	rpmJ	synonymous	0.997	F01, F02, F03, F04, F05, F06, F07, F08, F09, F10, M01, M02, M03, M04, M05, M06, M07, M08, M09, M10
	CP006059.1	29203	G	A	rpoA	missense	0.997	F01, F02, F03, F04, F05, F06, F07, F08, F09, F10, M01, M02, M03, M04, M05, M06, M07, M08, M09, M10
	CP006059.1	31972	A	G	dnaB	synonymous	0.995	F01, F02, F04, F05, F06, F08, F10, M01, M02, M03, M04, M05, M06, M07, M08, M09, M10
	CP006059.1	37914	T	C	cyoA	synonymous	0.997	F01, F02, F03, F04, F05, F06, F07, F08, F09, F10, M01, M02, M03, M04, M05, M06, M07, M08, M09, M10
	CP006059.1	40764	C	T	rpsB	synonymous	0.996	F01, F02, F03, F04, F05, F06, F07, F08, F09, F10, M01, M02, M03, M04, M05, M06, M07, M08, M09, M10
	CP006059.1	43954	A	C	obgE	synonymous	0.996	F01, F02, F03, F04, F05, F06, F07, F08, F09, F10, M01, M02, M03, M04, M05, M06, M07, M08, M09, M10
	CP006059.1	49104	A	G	trnM	non-coding	0.995	F01, F02, F03, F04, F05, F06, F07, F08, F09, F10, M01, M02, M03, M04, M05, M06, M07, M08, M09, M10
	CP006059.1	49565	A	G	NASALF_077	missense	0.996	F01, F02, F03, F04, F05, F06, F07, F08, F09, F10, M01, M02, M03, M04, M05, M06, M07, M08, M09, M10
	CP006059.1	52276	G	A	dnaE	synonymous	0.997	F01, F02, F03, F04, F05, F06, F07, F08, F09, F10, M01, M02, M03, M04, M05, M06, M07, M08, M09, M10
	CP006059.1	55385	G	A	metE	missense	0.996	M04, M05, M08, M10
	CP006059.1	57851	T	C	leuS	synonymous	0.996	F01, F02, F03, F04, F05, F06, F07, F08, F09, F10, M01, M02, M03, M04, M05, M06, M07, M08, M09, M10
	CP006059.1	59282	C	T	leuS	synonymous	0.995	F01, F02, F03, F04, F05, F06, F07, F08, F09, F10, M01, M02, M03, M04, M05, M06, M07, M08, M09, M10
	CP006059.1	60657	C	T	clpX	missense	0.997	F01, F02, F03, F04, F05, F06, F07, F08, F09, F10, M01, M02, M03, M04, M05, M06, M07, M08, M09, M10
	CP006059.1	63593	G	A	mscS	synonymous	0.997	F01, F02, F03, F04, F05, F06, F07, F08, F09, F10, M01, M02, M03, M04, M05, M06, M07, M08, M09, M10
	CP006059.1	63824	A	G	mscS	synonymous	0.996	F01, F02, F03, F04, F05, F06, F07, F08, F09, F10, M01, M02, M03, M04, M05, M06, M07, M08, M09, M10
	CP006059.1	66858	C	T	cysG	synonymous	0.996	F01, F02, F03, F04, F05, F06, F07, F08, F09, F10, M01, M02, M03, M04, M05, M06, M07, M08, M09, M10
	CP006059.1	67176	A	G	cysH	synonymous	0.996	F01, F02, F03, F04, F05, F06, F07, F08, F09, F10, M01, M02, M03, M04, M05, M06, M07, M08, M09, M10
	CP006059.1	68135	C	T	cysI	synonymous	0.996	F01, F02, F03, F04, F05, F06, F07, F08, F09, F10, M01, M02, M03, M04, M05, M06, M07, M08, M09, M10
	CP006059.1	68542	G	A	cysI	missense	0.996	F01, F02, F03, F04, F05, F06, F07, F08, F09, F10, M01, M02, M03, M04, M05, M06, M07, M08, M09, M10
	CP006059.1	69611	G	A	NASALF_107	non-coding	0.998	F01, F02, F03, F04, F05, F06, F07, F08, F09, F10, M01, M02, M03, M06, M07, M09
	CP006059.1	71419	G	T	rpsA	synonymous	0.997	F01, F02, F03, F04, F05, F06, F07, F08, F09, F10, M01, M02, M03, M04, M05, M06, M07, M08, M09, M10
	CP006059.1	71587	A	G	rpsA	synonymous	0.996	F01, F02, F03, F04, F05, F06, F07, F08, F09, F10, M01, M02, M03, M04, M05, M06, M07, M08, M09, M10
	CP006059.1	71795	C	T	rpsA	missense	0.996	F01, F02, F03, F04, F05, F06, F07, F08, F09, F10, M01, M02, M03, M04, M05, M06, M07, M08, M09, M10
	CP006059.1	72609	G	A	iscU	synonymous	0.996	F01, F02, F03, F04, F05, F06, F07, F08, F09, F10, M01, M02, M03, M04, M05, M06, M07, M08, M09, M10
	CP006059.1	72667	A	T	iscU	synonymous	0.997	F01, F02, F03, F04, F05, F06, F07, F08, F09, F10, M01, M02, M03, M04, M05, M06, M07, M08, M09, M10
	CP006059.1	73058	A	C	iscS	synonymous	0.998	F01, F02, F03, F04, F05, F06, F07, F08, F09, F10, M01, M02, M03, M04, M05, M06, M07, M08, M09, M10
	CP006059.1	76546	A	G	hisC	missense	0.997	F01, F02, F03, F04, F05, F06, F07, F08, F09, F10, M01, M02, M03, M04, M05, M06, M07, M08, M09, M10
	CP006059.1	82947	G	A	dnaJ	synonymous	0.997	F01, F02, F03, F04, F05, F06, F07, F08, F09, F10, M01, M02, M03, M04, M05, M06, M07, M08, M09, M10
	CP006059.1	84387	G	A	dnaK	synonymous	0.996	F01, F02, F03, F04, F05, F06, F07, F08, F09, F10, M01, M02, M03, M04, M05, M06, M07, M08, M09, M10
	CP006059.1	96176	A	G	gatA	synonymous	0.998	F01, F02, F03, F04, F05, F06, F07, F08, F09, F10, M01, M02, M03, M04, M05, M06, M07, M08, M09, M10
	CP006059.1	96830	T	A	gatA	synonymous	0.998	F01, F02, F03, F04, F05, F06, F07, F08, F09, F10, M01, M02, M03, M04, M05, M06, M07, M08, M09, M10
	CP006059.1	97863	G	T	fmt	missense	0.996	F01, F02, F03, F04, F05, F06, F07, F08, F09, F10, M01, M02, M03, M04, M05, M06, M07, M08, M09, M10
	CP006059.1	100869	G	A	greA	synonymous	0.996	F01, F02, F03, F04, F05, F06, F07, F08, F09, F10, M01, M02, M03, M04, M05, M06, M07, M08, M09, M10
	CP006059.1	101717	C	G	rpsI	synonymous	0.996	F01, F02, F03, F04, F05, F06, F07, F08, F09, F10, M01, M02, M03, M04, M05, M06, M07, M08, M09, M10
	CP006059.1	102288	G	A	ribE	missense	0.996	F01, F02, F03, F04, F05, F06, F07, F08, F09, F10, M01, M02, M03, M04, M05, M06, M07, M08, M09, M10
	CP006059.1	106129	T	C	mnmE	missense	0.995	F01, F02, F03, F04, F05, F06, F07, F08, F09, F10, M01, M02, M03, M04, M05, M06, M07, M08, M09, M10
	CP006059.1	107544	T	C	dnaN	missense	0.994	F01, F02, F03, F04, F05, F06, F07, F08, F09, F10, M01, M02, M03, M04, M05, M06, M07, M08, M09, M10
	CP006059.1	111634	AT	A	trnE-CHR_END	non-coding	0.935	F05, F06, M03, M10
	CP006059.1	111643	TAATATAATTAATAATATAATA	T	trnE-CHR_END	non-coding	0.936	F05, F06, M03, M10
	CP006059.1	111843	T	C	trnE-CHR_END	non-coding	0.988	F03, F04, F05, F06, F07, F08, F09, M01, M02, M03, M04, M05, M06, M08, M10
